# The pQBR mercury resistance plasmids: a model set of sympatric environmental mobile genetic elements

**DOI:** 10.64898/2026.03.27.714766

**Authors:** Victoria T. Orr, Ellie Harrison, Damian W. Rivett, Rosanna C. T. Wright, James P. J. Hall

## Abstract

Plasmids are extrachromosomal mobile genetic elements that can facilitate rapid bacterial adaptation by transferring genes between individuals. While plasmids are known to exist in diverse habitats and encode a range of traits, most of our knowledge about plasmids comes from clinically-associated antimicrobial resistance (AMR) plasmids that have already been recruited as vectors of drug resistance and have likely been shaped by strong selection for plasmid-encoded resistance. Here, we investigated 26 plasmids from the pQBR collection — a set of large, co-existing mercury resistance environmental plasmids isolated in *Pseudomonas* spp. from a field in Oxfordshire in the 1990s — and explored the ability of pQBR plasmids to mobilise novel chromosomally-encoded traits. New whole genome sequences for 25 plasmids confirmed that these soil-isolated plasmids are generally very large (140-588 kb), constitute at least five distinct genetic groups, and have relatives in various other *Pseudomonas* species and habitats. Despite significant nucleotide-level divergence, Groups I (pQBR103-like, ∼406 kb) and IV (pQBR57-like, ∼328 kb) showed remarkable ancient similarities in synteny and gene content both with one other, and with the PInc-2 family of plasmids known to mobilise clinically significant drug resistance in *Pseudomonas aeruginosa*. None of the pQBR plasmids sequenced to date harboured known AMR determinants, but putative phage defence systems and metal resistances were evident. Transposable elements, including the Tn5042 mercury resistance transposon, were responsible for significant structural variation within plasmid groups, consistent with a predominant role of transposons in rapidly remodelling plasmids. To experimentally test the ability of pQBR plasmids to spread new traits, we developed a novel transposon mobilisation assay which showed that certain Group IV pQBR plasmids were especially effective at acquiring the chromosomally-encoded transposon Tn6291, and that this mobilisation was likely due to specific plasmid factors rather than generic conjugation rate. Our work presents a tractable set of sequenced plasmids suitable for exploring the evolution and dynamics of gene acquisition by pre-AMR plasmids, and provides a key case study highlighting the pervasive interplay between plasmids and transposable elements that can drive microbial genome evolution.

**Repositories: github.com/jpjh/PQBR_PLASMIDS**

**Impact statement:** Plasmids can drive microbial evolution by acting as vectors for horizontal gene transfer. Because of their central role in disseminating antimicrobial resistance (AMR), plasmids are mainly explored as vehicles for AMR traits, meaning that our knowledge of the diversity and evolutionary dynamics of non-AMR plasmids is more limited. Here, we explore sequences from a set of mercury resistance plasmids isolated in *Pseudomonas* spp. from pristine agricultural land that lack AMR determinants. By providing new whole genome sequencing analyses we expand the set of sequenced pQBR plasmids to 26, finding globally dispersed relatives from clinical, environmental, and industrial settings, and identifying an ancient plasmid backbone shared amongst divergent modern environmental and clinical AMR plasmids. We experimentally verify the role of pQBR plasmids in readily mobilising chromosomal traits using a novel transposon mobilisation assay, which suggests that specific plasmid-transposon interactions may drive trait spread. Overall, our work expands our understanding of the role of environmental plasmids in mobilising and disseminating adaptive traits.
