## Supplementary Tables for "The pQBR mercury resistance plasmids: a model set of sympatric environmental mobile genetic elements"

### Sheet: Table S1
Plasmid	Plasmid Size (kb)		GC Content (%)		CDS	Original Grouping‡	Revised Grouping	Successful Conjugation to P. fluorescens SBW25	Defence/Antidefence systems	Toxin-Antitoxin Systems	Sequence Status	Species Isolated with
		Average		Average						T/A (Type)
pQBR1	n.d.	N/A	n.d.	N/A	n.d.	V	*	N	N/A	N/A	Unresolved	P.putida UWC1
pQBR8	n.d.		n.d.		n.d.	n.d.	*	N	N/A	N/A	Unresolved	P.putida UWC1
pQBR58	n.d.		n.d.		n.d.	n.d.	*	N	N/A	N/A	Unresolved	P.putida UWC1
pQBR103	425	406	53.2	53.5	550	I	I	Y	N/A	N/A	Assembled (resequenced)	P. fluorescens SBW25
pQBR124	425		53.2		547	I	I	Y	N/A	N/A	Assembled	P. fluorescens SBW25
pQBR4	526		53.7		658	I	I	Y	Erebus	N/A	Assembled	P.putida UWC1
pQBR49	588		53.7		712	I	I	Y	N/A	N/A	Assembled	P.putida UWC1
pQBR5	467		53.4		590	I	I	Y	N/A	N/A	Assembled	P.putida UWC1
pQBR106	98		53.7		144	n.d.	I	N	N/A	N/A	Draft assembly	P. fluorescens SBW25
pQBR11d	431		53.2		558	I	I	Y	N/A	N/A	Draft assembly	P.putida UWC1
pQBR43d	511		53.8		614	I	I	YΔ	N/A	N/A	Draft assembly	P.putida UWC1
pQBR44	143		53.7		191	I	I	N	N/A	N/A	Reanalysed	P.putida UWC1
pQBR47	293		53.3		338	I	I	N	N/A	N/A	Draft assembly	P.putida UWC1
pQBR50d	563		54.0		684	I	I	Y	N/A	N/A	Draft assembly	P.putida UWC1
pQBR23	394	339	57.5	57.3	499	II	II	Y	MazEF, RloC	PQBR23_01155/PQBR23_01150 (II)	Assembled	P.putida UWC1
										PQBR23_00200/PQBR23_00215 (II)
										PQBR23_01485/PQBR23_01480 (VII)
										PQBR23_01545/PQBR23_01550 (II)
pQBR24	394		57.5		499	II	II	Y		PQBR24_00220/PQBR24_00215 (II)	Assembled	P.putida UWC1
										PQBR24_01155/PQBR24_01150 (II)
										PQBR24_01485/PQBR24_01480 (II)
										PQBR24_01545/PQBR24_01550 (VII)
pQBR26	229		57.1		273	II	II	Y	Anti_CRISPR (vcrx091-093), CRISPR-Cas	PQBR26_00960/PQBR26_00955 (II)	Assembled	P.putida UWC1
										PQBR26_01220/PQBR26_01215 (II)
										PQBR26_01285/PQBR26_01290 (VII)
										PQBR26_01315/PQBR26_01320 (II)
pQBR132	140	147	51.6	51.8	176	n.d.	III	Y	Anti_CRISPR (vcrx091-093)	N/A	Assembled	P. fluorescens SBW25
pQBR28	142		51.5		176	III	III	Y	Anti_CRISPR (vcrx091-093), MazEF	PQBR28_00555/PQBR28_00550 (II)	Assembled	P.putida UWC1
pQBR53	157		52.2		199	III	III	N		PQBR53_00700/PQBR53_00695 (II)	Assembled	P.putida UWC1
pQBR127	140		51.6		177	IV	**(I, III)	Y	Anti_CRISPR (vcrx091-093), MazEF	PQBR127_00555/pQBR127_00560 (II)	Assembled	P. fluorescens SBW25
pQBR55	157		52.2		198	III	III	Y	Anti_CRISPR (vcrx091-093), MazEF	PQBR55R_00575/PQBR55R_00570 (II)	Assembled (resequenced)	P.putida UWC1
pQBR102	335	328	53.6	53.9	421	IV	IV	Y	N/A	PQBR102_01320/PQBR102_01315 (II)	Assembled	P. fluorescens SBW25
pQBR150	366		54.2		462	n.d.	IV	Y	N/A	PQBR150_01580/PQBR150_01575 (II)	Assembled	P. fluorescens SBW25
pQBR30	310		53.7		390	IV	IV	Y	N/A	PQBR30_01185/PQBR30_01180 (II)	Assembled	P.putida UWC1
pQBR51	366		54.2		462	I	IV	Y	N/A	PQBR51_01550/ PQBR51_01545 (II)	Assembled	P.putida UWC1
pQBR56	307		53.8		395	IV	IV	Y	N/A	PQBR56_01225/PQBR56_01220 (II)	Assembled	P.putida UWC1
pQBR57	307		53.8		395	IV	IV	Y	N/A	PQBR57R_01335/PQBR57R_01330 (II)	Assembled (resequenced)	P.putida UWC1
pQBR105	161	161	56.4	56.4	172	n.d.	n.d.	N	N/A	N/A	Assembled	P. fluorescens SBW25
Table S1: pQBR plasmids details, including size, GC content, grouping, defence and TA systems detected, status of DNA sequenece isolation host. *Plasmid not found potentially due to plasmid loss. ** Multiple plasmids present in sample. Δ Limited success, only one replicate. "n.d." – not determined. ‡ Data from (Lilley et al., 1996; Lilley and Bailey, 1997)

### Sheet: Table S2
Transposon	CDS	Reference Genome Accession	Location within Reference	Original Base	New Base	Plasmids
Tn5042	merR	AJ563380.2	296	G	T	pQBR4, pQBR5, pQBR43, pQBR44, pQBR47, pQBR50, pQBR103, pQBR106, pQBR124
Tn5042		AJ563380.2	733	C	A	pQBR132
Tn5042	merT	AJ563380.2	825	A	C	All*
Tn5042	merP	AJ563380.2	1249	G	C	All*
Tn5042	merC	AJ563380.2	1488	T	A	All*
Tn5042	merC	AJ563380.2	1493	G	A	All*
Tn5042	merC	AJ563380.2	1529	C	G	All*
Tn5042	merC	AJ563380.2	1530	G	C	All*
Tn5042	merC	AJ563380.2	1693	G	T	All*
Tn5042	merC	AJ563380.2	1694	T	G	All*
Tn5042	merC	AJ563380.2	1729	A	T	All*
Tn5042	merC	AJ563380.2	1731	T	C	All*
Tn5042	merC	AJ563380.2	1786	C	T	All*
Tn5042	merC	AJ563380.2	1839	G	C	All*
Tn5042	merA	AJ563380.2	1915	C	G	All*
Tn5042	merA	AJ563380.2	2028	C	T	All*
Tn5042	merA	AJ563380.2	2055	C	G	All*
Tn5042	merA	AJ563380.2	2079	G	A	All*
Tn5042	merA	AJ563380.2	2085	T	C	All*
Tn5042	merA	AJ563380.2	2100	C	G	All*
Tn5042	merA	AJ563380.2	2340	C	G	All*
Tn5042	merA	AJ563380.2	2439	C	G	All*
Tn5042	merA	AJ563380.2	2440	G	C	All*
Tn5042	merA	AJ563380.2	2640	C	T	All*
Tn5042	merA	AJ563380.2	2641	C	G	All*
Tn5042	merA	AJ563380.2	2642	G	C	All*
Tn5042	merA	AJ563380.2	2924	T	A	All*
Tn5042	merA	AJ563380.2	3084	C	G	All*
Tn5042	merA	AJ563380.2	3085	G	C	All*
Tn5042	merA	AJ563380.2	3199	C	G	All*
Tn5042	merA	AJ563380.2	3200	G	C	All*
Tn5042	merB	AJ563380.2	4071	C	G	All*
Tn5042	ORF4/hypothetical	AJ563380.2	4635	G	T	pQBR132
Tn5042	transposase	AJ563380.2	4760	C	G	All*
Tn5042	transposase	AJ563380.2	4761	G	C	All*
Tn5042	transposase	AJ563380.2	5437	A	G	All*
Tn5042	transposase	AJ563380.2	5576	G	C	All*
Tn5042	tnpA	AJ563380.2	5577	C	G	All*
Tn4652	tnpA	AF151431.1	2656	C	G	pQBR51, pQBR53, pQBR55, pQBR127, pQBR150
Tn4652	tnpA	AF151431.1	2657	G	C	pQBR51, pQBR53, pQBR55, pQBR127, pQBR150
Tn4652	tnpC	AF151431.1	3456	A	C	pQBR51, pQBR53, pQBR55, pQBR127, pQBR150
Tn4652		AF151431.1	7725	A	G	All*
Tn4652		AF151431.1	7763	T	C	All*
Tn4652		AF151431.1	7831	G	C	All*
Tn4652		AF151431.1	7844	G	T	All*
Tn4652		AF151431.1	7855	G	T	All*
Tn4652		AF151431.1	7864	T	C	All*
Tn6290	Copper resistance protein B	BK010246.1	2680	C	T	pQBR50 (4399191 - 480080)
Tn6290	hypothetical	BK010246.1	2703	T	C	pQBR50 (4399191 - 480080)
Tn6290	Sensor protein	BK010246.1	8370	A	G	pQBR43 (387879-426323)
Tn6290	Sensor protein	BK010246.1	8374	C	G	pQBR43 (387879-426323)
Tn6290	Sensor protein	BK010246.1	8377	T	G	pQBR43 (387879-426323)
Tn6290		BK010246.1	31123	T	C	pQBR50 (480081-517789)
Tn6290		BK010246.1	31128	A	C	pQBR50 (480081-517789)
Tn6290		BK010246.1	31135	C	A	pQBR50 (480081-517789)
Tn6290		BK010246.1	31136	C	G	pQBR50 (480081-517789)
Tn6290	hypothetical	BK010246.1	31725	A	C	pQBR50 (480081-517789)
Tn6290		BK010246.1	32033	C	A	pQBR50 (480081-517789)
Tn6290	hypothetical	BK010246.1	32039	T	G	pQBR50 (480081-517789)
Tn6290	hypothetical	BK010246.1	32042	C	A	pQBR50 (480081-517789)
Tn6290	transposase	BK010246.1	35263	G	C	pQBR50 (480081-517789)
Tn6290	transposase	BK010246.1	35264	T	G	pQBR50 (480081-517789)
Tn6290	transposase	BK010246.1	35460	C	A	pQBR50 (480081-517789)
Table S2: Base substitutions present across copies within the pQBR collection. All* refers to all plasmids within the collection carrying that transposon.

### Sheet: Table S3
Host	Plasmid Name (if named)	Accession	Size (kb)	Environment (Country)	Name (In Fig3)	Reference
Pseudomonas syringae pv. maculicola str. ES4326	pPma4326F	NZ_CP047261.1	387	Diseased plant	pPma4326F (1)	DOI: 10.1371/journal.ppat.1002132	2
Pseudomonas rhodesiae strain 3.8		NZ_CP125985.1	515	Brewery (Belgium)	unnamed1	DOI: 10.1128/aem.01155-23	4
Pseudomonas amygdali pv. lachrymans strain YM7902	pPlaYM7902A	NZ_CP127046.1	445	Diseased plant (Japan)	pPlaYM7902A	DOI: 10.1128/mra.00682-24	5
Pseudomonas veronii 1YdBTEX2 Contig28**		NZ_AOUH01000028.1	145	Benzene-contaminated soil (Czech Republic)	N/A	DOI: 10.1128/genomeA.00258-13
Pseudomonas cannabina pv. alisalensis strain ES4326	pPma4326F	NZ_CP084324.1	387	Laboratory strain	pPma4326F (2)	DOI: 10.3389/fmicb.2022.826365	3
Pseudomonas amygdali pv. lachrymans strain YM8003 PlaYM8003_Contig_17		NZ_RBOH01000219.1	436	International Collection of Microorganisms from Plants (ICMP)	unnamed4	DOI: 10.1186/s13059-018-1606-y	9
Pseudomonas fragi strain WS 5120 2_450809_43.7977		NZ_JAAQYU010000002.1	451	Raw milk (Germany)	unnamed2	DOI: 10.3389/fmicb.2020.01190	6
Pseudomonas amygdali pv. lachrymans strain YM7902 PlaYM7902_Scaffold084		NZ_LGLI01000031.1	446	Laboratory plant	pPlaYM7902A*	DOI: 10.1186/s13059-016-0955-7	7
Pseudomonas savastanoi pv. phaseolicola strain 508 Contig_7		NZ_QPAO01000007.1	477	Plant-associated (Canada)	unnamed3	Unpublished	8
Table S4: Plasmids related plasmids to Group I pQBR103. **Sequence not used in analysis due to incompleteness.

### Sheet: Table S4
Host	Plasmid Name (if named)	Accession	Size (kb)	Environment (Country)	Name (In Fig3)	Reference	Predicted relaxases	Notes:
Pseudomonas frederiksbergensis strain ERDD5:01	unnamed1	NZ_CP017887.1	371	Glacial Stream (India)	unnamed1	DOI: 10.1016/j.ygeno.2018.03.008	MOBH
Pseudomonas koreensis strain WZ005 626		NZ_JAGLBM010000040.1	183	Soil (Pakistan)	unnamed2		MOBH
Pseudomonas rhodesiae strain CIP104664 Ga0454254_02		NZ_JALJWX010000002.1	134	Unknown (USA)	unnamed3		MOBH
Pseudomonas rhodesiae strain 26B3 Ga0417195_02		NZ_JAQFHY010000002.1	134	Unknown (USA)	unnamed4		MOBH
Pseudomonas rhodesiae strain CIP104664 Ga0454254_02		NZ_LHPA01000022.1	134	Unknown (USA)	unnamed5		MOBH
Pseudomonas sp. 443 Ga0255686_112		NZ_QTTH01000012.1	191	Unknown	unnamed6		MOBH	Record suppressed: using details from NZ_QTTH01000012.1
Pseudomonas resinovorans plasmid pCAR1	pCAR1	AB088420.3	199	Soil (Japan)	N/A	DOI: 10.1128/JB.186.20.6815-6823.2004	MOBH
Table S5: Plasmids related to Group III pQBR55

### Sheet: Table S5
Code	Primer target	Plasmid target	Primer sequence	Product size (bp)
VO57_1F	pQBR57 trfA	Group IV	AGACGTGACCCTGGAATTGG	281
VO57_1R		Group IV	GGTCGGATTTGAACCGTCG
VO57_1R	pQBR57 uvrD	Group IV	CTTCGAAGCACACCTGATG	515
VO57_2R		Group IV	TGAAGGTATTGGCTGAAAGG
VO_merA_F	merA	Group I, III, IV	tgcaagacaccccctattggac	722
VO_merA_R		Group I, III, IV	ttcggcgaccagcttgatgaac
VO_aphA1_F	Kanamycin resistance gene (aphA1)	Tn6291::KmR	gttgacgtcgatctgggatg	357
VO_aphA1_R		Tn6291::KmR	tgaggcccgagaagagattc
VO103_oriV_F	pQBR103 oriV	pQBR4	tgcctaatcgtgtgtaatgtc	283
VO4_oriV_R	pQBR4 oriV	pQBR4	ACTCTGGCCTGCAAGTTCC
VO103_oriV_F	pQBR103 oriV	Group I except pQBR4	tgcctaatcgtgtgtaatgtc	283
VO103_oriV_R		Group I except pQBR4	actctggcctgcaagtttc
VO55_F	pQBR55 urf1	Group III	atggctgccctagacctgg	431
VO55_R		Group III	CAACGCCCGAACAAACGC
VO23_F	pQBR23 rep	pQBR23 and pQBR24	GGCCAGTTCAAGAAGGTTGG	478
VO23_R		pQBR23 and pQBR24	CGAAGATTGCCTGGAAGTCG
VO23_mer_F	pQBR23 merA	pQBR23 and pQBR24	GTCGAGCATGTGAAAGAGGC	718
VO23_mer_R		pQBR23 and pQBR24	TGTCCTTGAGTCCGGGAATC
VO26_F	pQBR26 cas1	pQBR26	CGGCGACTCTTTCCATCTTG	374
VO26_R		pQBR26	AAGCACCTTCGATAACACGC
VO26_repA_F	pQBR26 repA	pQBR26	GCGACAAATGGCAGCAAATC	513
VO26_repA_R		pQBR26	ACTTCGGAATGTCGTTGTGC
VO26_merA_F	pQBR26 merA	pQBR26	GACCACCCTCAAAATCACCG	842
VO26_merA_R		pQBR26	CTACCACCGACGAACCAATC
VOE3_1F	pP19E3 repA	pP19E3.1	gatgttggtgttttccccgg	346
VOE3_1R		pP19E3.1	aactctcagggtcgtcatcc
VOE3_2F	pP19E3 parA	pP19E3.1	acttctccagtcgactcgc	528
VOE3_2R		pP19E3.1	cggtatcaattgcacctcgg
VOE3_3F	pP19E3 virB4	pP19E3.1	accccatctgtatcaacccg	790
VOE3_3R		pP19E3.1	caaagctcaatctcctcggc
VO132_F	pQBR132 repA	pQBR132	GCGTTTCTCAACTCCTGACC	362
VO132_R		pQBR132	ATCAATTGCCGAAGACAGCC
Table S5: Primer pairs used in PCR with targets, nucelotide sequences and product sizes

### Sheet: Table S6
Plasmid	Assembly Accession	Sequence Accession	Raw Reads Accession - Illumina	Raw Reads Accession - ONT	ONT Sample Alias
pQBR102	GCA_982345125	OZ453463	ERR16832710
pQBR103R			ERR16832711
pQBR105	GCA_982345115	OZ453462	ERR16832712	ERR16838233	H8R-3
pQBR106			ERR16832713	ERR16838226	H8R-7
pQBR11	GCA_982345365	OZ454026	ERR16832714	ERR16838224*	H8R-5*
pQBR124	GCA_982345445	OZ454031	ERR16832715	ERR16838233	H8R-3
pQBR127	GCA_982345355	OZ454024	ERR16832716	ERR16838227	H8R-8
pQBR132	GCA_982345335	OZ454022	ERR16832717
pQBR150	GCA_982345315	OZ454023	ERR16832718	ERR16838234	H8R-4
pQBR23	GCA_982345345	OZ454025	ERR16832719	ERR16838232	H8R-2
pQBR24	GCA_982345385	OZ454028	ERR16832720	ERR16838231	H8R-1
pQBR26	GCA_982345435	OZ454030	ERR16832721	ERR16838230	C96-1
pQBR28	GCA_982345325	OZ454021	ERR16832722
pQBR30	GCA_982345375	OZ454027	ERR16832723	ERR16838231	H8R-1
pQBR4	GCA_982345415	OZ454029	ERR16832724	ERR16838232	H8R-2
pQBR43	GCA_982345525	OZ454079	ERR16832725
pQBR47			ERR16832726	ERR16838229	B9B-2
pQBR49	GCA_982345545	OZ454077	ERR16832727	ERR16838234	H8R-4
pQBR5	GCA_982345535	OZ454078	ERR16832728	ERR16838231	H8R-1
pQBR50			ERR16832729	ERR16838229	B9B-2
pQBR51	GCA_982345485	OZ454076	ERR16832730	ERR16838224	H8R-5
pQBR53	GCA_982345515	OZ454073	ERR16832731
pQBR55R	GCA_982345475	OZ454072	ERR16832732
pQBR56	GCA_982345505	OZ454074	ERR16832733	ERR16838233	H8R-3
pQBR57R	GCA_982345465	OZ454075	ERR16832734	ERR16838232	H8R-2
pQBR58			ERR16834529
pQBR1			ERR16834528
pQBR8			ERR16834530
Table S6: Plasmid accession numbers for ENA project PRJEB71352 *Plasmid does not seem to have resolved in sample
